# Network Inference with Granger Causality Ensembles on Single-Cell Transcriptomic Data

**DOI:** 10.1101/534834

**Authors:** Atul Deshpande, Li-Fang Chu, Ron Stewart, Anthony Gitter

**Author notes:** Department of Oncology, Johns Hopkins University, Baltimore, MD 21205, USA. Department of Comparative Biology and Experimental Medicine, University of Calgary, Calgary, AB T2N 4N1, Canada.

## Abstract

Advances in single-cell transcriptomics enable measuring the gene expression of individual cells, allowing cells to be ordered by their state in a dynamic biological process. Many algorithms assign ‘pseudotimes’ to each cell, representing the progress along the biological process. Ordering the expression data according to such pseudotimes can be valuable for understanding the underlying regulator-gene interactions in a biological process, such as differentiation. However, the distribution of cells sampled along a transitional process, and hence that of the pseudotimes assigned to them, is not uniform. This prevents using many standard mathematical methods for analyzing the ordered gene expression states. We present Single-cell Inference of Networks using Granger Ensembles (SINGE), an algorithm for gene regulatory network inference from single-cell gene expression data. Given ordered single-cell data, SINGE uses kernel-based Granger Causality regression, which smooths the irregular pseudotimes and missing expression values. It then aggregates the predictions from an ensemble of regression analyses with a modified Borda count to compile a ranked list of candidate interactions between transcriptional regulators and their target genes. In two mouse embryonic stem cell differentiation case studies, SINGE outperforms other contemporary algorithms for gene network reconstruction. However, a more detailed examination reveals caveats about transcriptional network reconstruction with single-cell RNA-seq data. Network inference methods, including SINGE, may have near random performance for predicting the targets of many individual regulators even if the overall performance is good. In addition, including uninformative pseudotime values can hurt the performance of network reconstruction methods. A MATLAB implementation of SINGE is available at https://github.com/gitter-lab/SINGE.
