## Supplementary File 3 for "Network Inference with Granger Causality Ensembles on Single-Cell Transcriptomic Data": Genes_Ranked_by_SINGE_Influence.txt

Gene_Name	SINGE_Influence
Dab2	179.134087205591
Fgf4	166.099840327135
Sfrp5	103.377792496117
Lefty2	71.5612827608092
Zfp703	43.0943026000522
Hoxb2	40.4366544835187
Gata6	35.3459654687617
Cdh2	28.8021923251125
Alg13	11.1284539279857
Mdm4	8.96366657417828
Gpx3	8.56442602736712
Igf2	8.48290397799866
Ccnd2	8.42197995317379
Wdr1	6.09388690303189
Ilk	6.03237546843049
Flrt3	5.97567652912149
Lactb2	5.28910239586654
Wls	4.94129675637788
Fzd3	4.62581893417107
Crabp1	4.39214742081937
Srprb	3.43798026648726
Edem1	3.41891759119341
Itm2c	3.4170142837015
Slc25a36	3.35544542541265
Yes1	3.21279371640858
Gnpda1	2.91372668550289
Ptprs	2.12039923377743
Col4a2	1.83684398412129
Lrp2	1.80379266883105
BC018473	1.60483763978056
Tshz1	1.55609316257156
Fxyd6	1.4973603630808
Epas1	1.2872403417731
1700030L20Rik	1.26300349073333
1500012F01Rik	1.25211269758034
Me2	1.22320591115536
Lima1	1.12431646295228
Iars	1.04017739906599
Ttn	1.0390139890885
Hexb	0.965296631621416
Gm14391	0.873186146806019
Ell2	0.819935360542786
Galk1	0.700249921979753
Ndufb2	0.581954598600474
Kank2	0.541139191344584
Sash1	0.479222376470112
Eif1b	0.476603018979181
Dsg2	0.341731608736222
Clptm1l	0.336422523457436
Prtg	0.332796314202556
Zfp931	0.323278819183591
Ptov1	0.317048832888233
Zmym2	0.311733465771153
Fam98b	0.29299270406296
Zfp326	0.283332719801981
Bbx	0.28078936093153
Krt8	0.256495167983393
Rpn1	0.21608579289382
Gosr2	0.215378967821672
Shmt2	0.195155733705412
Col4a1	0.192422971959558
Gm6710	0.169599235446696
Renbp	0.167388524033999
Dgcr8	0.152044003639879
Kdelr2	0.141489020380483
Gm4724	0.124773776376944
Peg3	0.124277715998378
Gm20362	0.124223248104717
Kif23	0.122743594960691
Sh3glb1	0.116289375107666
Rab6a	0.113693157931702
Fabp5	0.112084183275267
Ept1	0.110002964697219
Ctsa	0.102044276193404
Pgrmc2	0.100774179462403
Dpysl2	0.0990416584665382
Dusp9	0.0924127643724238
Acsl4	0.0910121013521737
Ppp2r4	0.0882946663902377
Crabp2	0.0867444935665291
Gtf2i	0.0856101877410014
Inpp5d	0.0840333299648181
Cetn2	0.0829834460202854
0610010B08Rik	0.0795095585485163
Psat1	0.0753048320508267
Rras2	0.0736241051684491
F11r	0.0728319545426878
Sfrp1	0.0713319987080494
Cyp26a1	0.0680215261611993
Gdf3	0.0676903372416664
Tars	0.0594576829620335
Dcbld2	0.0556664266285728
Slc39a14	0.0554890797381002
Cyb5r1	0.0530465318748947
Grsf1	0.0522906004778465
Cdc42se2	0.0515310531575836
Ephx2	0.0514774702183847
Mapre2	0.0513751202260957
Ptplad1	0.0497533564130742
Sox11	0.0487957707921753
Aff1	0.0428285124907066
Fam133b	0.042648442619025
Mettl9	0.0424984039905756
Mars	0.0405935217132777
Cdc16	0.0396999117304162
Ccdc36	0.0391942033180345
Tpm4	0.0390492513896419
Gna13	0.0387838824443341
Sgk1	0.0381332215789948
AU018091	0.0380318558510782
Trim44	0.0379316371759767
Kdm1b	0.0371598589754323
Grlf1	0.0366164441009903
Alpl	0.0363508604031789
Ulk1	0.0356664720618883
Vamp3	0.0354588858993541
Zmynd11	0.0353415974502165
Pwp1	0.0345252226029462
Insig1	0.0316451955654226
Taf9	0.0308186768057181
Klhl22	0.0305574663466332
Nfatc2ip	0.0264417815293483
Zmiz1	0.0263818357905277
Acaca	0.0261355919116991
Ostf1	0.0245729061134477
Zfp704	0.0243619289269501
Smarce1	0.0226889373295796
Myeov2	0.022339601789523
Gm2381	0.0219966012193198
Phlda1	0.0214541966859282
Amotl2	0.0211126191259485
Lsr	0.0209876602246232
Clspn	0.0209680822283137
Cars	0.020694430650948
Flna	0.0206901883625998
Zfp960	0.0205451333175059
Rbms1	0.0201702550036315
H2-K1	0.0199032483872716
Akap9	0.0193592686181361
Cd38	0.0193397437004409
Tcf3	0.0174276649717735
Ext1	0.0170097198604154
Zfp97	0.0169552160561503
Epha4	0.0169439317044368
Zfp664	0.0168796232089995
Cad	0.0166365392565001
Nfu1	0.0151705992867409
Itpa	0.0150661257880054
Kif3a	0.0145711710271466
Sars	0.0145181886001053
Nt5dc2	0.0143940914682106
Tjp1	0.014196847955574
Porcn	0.0141244568393862
Stk38	0.0140099541528298
AI314180	0.0139850954877541
Serp1	0.0134186772853532
Top2b	0.0133991256572425
Mapk14	0.0131847448516029
Cobl	0.0129539061900592
Ubr7	0.0122122344933136
Lrrc59	0.0120398783931087
Slc39a6	0.0119609704160347
2410006H16Rik	0.0115715861579165
Tpm1	0.0115667176299634
Ttc39b	0.0112880713877066
Baz2b	0.0109420304721465
Arf3	0.0107832642785657
Phax	0.0107466889231318
Atp6v1d	0.01067399973322
Vimp	0.0105977999928637
Tmbim6	0.010141154185329
D17Ertd648e	0.0101258313444177
Peg10	0.01003022747055
Lin28a	0.0100101693194552
Tceal8	0.00978780450365598
Tpd52	0.00972181682033279
Tram1	0.00956584099853456
Bend4	0.00929211090180049
Gm5595	0.00882021486862951
Tmem165	0.00879781448388789
Dhcr24	0.00864577899104676
Id3	0.00837894566348646
Ubqln2	0.00819492786057025
Laptm5	0.00809685502715144
Chd7	0.00780202199438762
Emb	0.00771132994245738
Pbx1	0.00770129425359048
Rrbp1	0.00768202009110393
Ppil4	0.00757730054076008
Hn1	0.00749123990384482
Txndc5	0.0073808307414618
Gltscr1l	0.00700193020883535
Cul1	0.00698430655396915
Tubb6	0.00695110253270375
Whsc1	0.00653381973224534
5730507C01Rik	0.00648934475950565
Gm14430	0.00636012339126991
Timm22	0.00609683765941962
Fasn	0.00605969908243731
Gm13152	0.00593340674987427
Calm3	0.00562847272959884
Fam64a	0.00561946853604335
Rap1b	0.00548572708882645
Cyp51	0.00545242281182612
Spen	0.00529293508323117
Fblim1	0.00481732884393613
Lama1	0.00451899023228325
Lrpap1	0.00451075174077247
Cd24a	0.00448460604145071
Gabarapl2	0.00439349733683459
Nr6a1	0.00436346306941168
Ube4b	0.00417492063506844
Echdc2	0.00413404879892186
Msh2	0.00406353068512447
2810417H13Rik	0.00406201351979782
Ssbp3	0.00400311213449144
Rala	0.00389503361336288
Ezh2	0.00389149954803193
Manf	0.00386111668258688
Gm14325	0.00381765997832814
Prdx4	0.00379126895156668
Gm14326	0.00375932968531922
Plod2	0.00374645501134241
Ubxn2a	0.00374165945032964
Gnai3	0.00373660655566522
Phip	0.00367187906507837
Slc25a13	0.00365802408275178
Fam25c	0.0036265841359613
Slc39a7	0.0035098561985307
Lamb1	0.00340261355492282
Acta2	0.00332185876279919
Zfp781	0.00325924534670035
Srp14	0.00321795196864191
Puf60	0.00314935646877908
Mllt6	0.00312180092025848
Npc2	0.00307054297153676
Larp7	0.00305900603507701
Prrc1	0.00300435636802133
Pdgfa	0.00300352539724959
Pias2	0.00293700143433052
Usp22	0.00290743796331854
Ckap4	0.00287149471361342
Ostc	0.00277888826680593
Tspan3	0.00275784269434584
Pdia3	0.00273984255571778
Basp1	0.00270640172762129
Eny2	0.00270087822197984
Bnip3l	0.00261581379057725
Slc7a3	0.00256044931359013
Cth	0.00255844762830438
Gm3002	0.00255296546362977
Med13l	0.00252827826715161
Zcchc11	0.00249782223869884
Tmsb4x	0.00246799521446027
Rnf187	0.00246623912223646
Acat2	0.00236580037251755
Chchd1	0.0023525911527177
Gpc3	0.00234711243146652
Surf4	0.00230450493589149
Arf4	0.00226289430902098
Nedd8	0.0022313762089903
Sod2	0.0021370228168021
Cdk2ap1	0.00210188265604257
Pcmtd1	0.00207130821814682
Eif4enif1	0.00204287615857389
Lamc1	0.00197755797602332
Tmpo	0.00196967485690428
Ddost	0.0019598001339054
Hsph1	0.00195343763484847
Kat6b	0.00194764152733904
C77370	0.00192538966099086
Tet1	0.0019240149159516
Ube2l6	0.00190376651427073
Bzw2	0.00186060425538466
Gm20767	0.00184627475598232
Zfp936	0.00184611838277988
Klf9	0.00183710925794506
Ski	0.00181757343023617
Ssrp1	0.0018142077073206
Arf1	0.00181170461442881
Gm14322	0.00180337858053203
Cdh1	0.00179323752920791
Pfkp	0.00173052113707933
Ddb1	0.00172357450242119
Copg2	0.00166134598027351
Hmgb1-rs17	0.00164034609681884
Pdcd5	0.00162040656374406
Slc16a1	0.00159033758927365
Myh10	0.00156659308968506
Fbxo15	0.00155887926139333
Cdc42	0.00155663788217172
Tmem167	0.0015289957941174
Chd4	0.00152674608185028
Khdrbs1	0.0015155762251478
Tead2	0.00151541343003124
Cst3	0.00150561613181571
Dhrs3	0.00149441536600936
Fubp1	0.00148753106968768
Klf4	0.0014862756978224
Klf2	0.00141854942771928
Dnajc10	0.00139234679297042
Stra8	0.00134789230914191
Zfp71-rs1	0.00131275834588111
Bex4	0.00131135126870801
Prelid1	0.00128162753474725
Serpinh1	0.00125876086349753
Cstb	0.00122864970764957
Hnrnpa0	0.00121985404714022
Psmd2	0.00121500467149777
Morf4l2	0.00119530078270388
Hnrnpl	0.00116845103885078
Psma7	0.00113632063699696
Rbm3	0.00108364356190795
Tagln2	0.00106608749258504
Cbx3	0.00106576575700732
Ivns1abp	0.00104448710922207
Fn1	0.00104347580401323
Ctsl	0.00104144067948702
Elavl1	0.00103711030005612
Fabp3	0.00102969895788353
Jam2	0.00102959376086571
Gja1	0.00102333538044442
F830016B08Rik	0.000984973626718135
Folr1	0.000955311678921188
Vim	0.000943342813470568
Calr	0.000932805035745814
Gm10324	0.000913497415693183
Zfp488	0.000908738334543733
Nars	0.000878495575365903
Dqx1	0.00086898425655899
Chchd10	0.000855897984330874
Bzw1	0.000855502049489703
Srsf10	0.000811570024071886
Top1	0.000806293780823936
Hypk	0.000804829538737416
Eif5	0.000781229616303622
Gm6525	0.000774230279197637
Apoe	0.000746725751573862
Fth1	0.0007177609565411
A130077B15Rik	0.000716804731347589
Eif4a3	0.000712562667992513
Marcksl1	0.000710139553047699
Fdps	0.000710133446447333
Tdgf1	0.000691186624668278
Psma4	0.000673895582913804
Cox6a1	0.000672412149157199
Ssb	0.00066761010529552
Tpi1	0.000652391323157284
Ube2l3	0.000650554330785688
Ddx3x	0.000646263429461359
Baz1b	0.000624305152732424
Ppig	0.000615800204174752
Asns	0.000613548324123423
Rock2	0.00060922700743944
Efcc1	0.000606672881678723
Bex2	0.000596100823388785
Tbx3	0.000592934716546967
Scd1	0.000591561008602081
Hmgcs1	0.00058880611573551
Kpna2	0.000588614250968365
Cdkn1c	0.000588456175305291
Lsm6	0.000586681961215729
Sfr1	0.000585449165918724
Gm5860	0.000583747527634477
Gm15421	0.000577438549668326
Meis2	0.000559742919240422
Ubr5	0.000552769653321101
Hnrnph1	0.000518817337336433
Dag1	0.000518154668000137
Hsp90b1	0.000508429428576801
P4hb	0.000502503593524516
Col18a1	0.000490802953201352
Sfpq	0.000489773255824268
Anp32e	0.000487384452520452
Tmed2	0.000482981578924034
Bex1	0.000477002694850018
Sparc	0.000474962473061342
Smc2	0.000463442724516872
Hdlbp	0.000456419301322944
Baz2a	0.000451660385469764
Scaf11	0.00044351791069527
Ngfrap1	0.000440095367287941
Maged1	0.000433836130055607
Uba2	0.000432595543345984
Pdia6	0.000410029262309504
Lgals1	0.000398157022791531
Myl12a	0.000395470744849419
Etv5	0.000391703608924635
Nanog	0.000391117295228781
Vdac1	0.000390544015698783
Sc4mol	0.000383731502093886
Eef1d	0.000377399991914215
Ldha	0.000377046569069351
Pcbp1	0.000375143569494493
Minos1	0.000372375786378693
Ranbp1	0.000371294701544322
Ssr3	0.000364907634525374
Gm6402	0.000362866754394445
Myl6	0.000354994820674995
Tdh	0.00035366818973857
Lap3	0.000350901211893705
Snrpg	0.000346251875849641
Dnaja1	0.000344784739607199
Gm4944	0.000325427561080393
Ifitm1	0.000321102331076376
Nedd4	0.000304781174587584
Mest	0.000302790577372671
Gm5643	0.000301864414919941
Rbpms2	0.000301774167030092
Dbi	0.000301215027628444
Znf41-ps	0.00029752495813826
Ndufb4	0.000296115668869079
Nmrk1	0.00029532260289129
Trh	0.000294753112628715
Tfcp2l1	0.000293285458160659
Dek	0.000289484991572961
Bcat1	0.000285625369932822
2310039L15Rik	0.000283800276770233
Esrrb	0.000283798846493924
Slc2a3	0.000283721316726449
Ckb	0.000273703294666598
Nlrp1a	0.00026313816334346
Mybl2	0.00025850909957083
Tceb1	0.000257042697298655
Gm9846	0.00025622270748439
Wbp5	0.000251986948678358
Rbpj	0.00024220592756531
Pmm1	0.000238964846629121
Rbbp7	0.000234091918537784
Rpl22l1	0.000228898544551113
Cox8a	0.000222154603811424
2610305D13Rik	0.000216886285728634
Srsf1	0.000213121291218707
Gm13251	0.00020699168211704
2500004C02Rik	0.000203403904998485
Ldhb	0.000200932508380906
Glud1	0.00018484498938598
Anp32b	0.000180100571901631
Morc1	0.000179567884939026
Cycs	0.000178501624375453
Hmgn1	0.00017637996252082
Gpx1	0.000173747102068439
Calm2	0.000173183610986748
Hmgb2	0.000166958312925505
Pigp	0.000164248436194928
Gm13212	0.000161709968502173
Hnrnpc	0.000161274649308324
Mt1	0.000160111882069841
Dynll1	0.000158398169759518
Nasp	0.000157445900799343
Rps28	0.000155751597527795
Kcnq1ot1	0.000154486168034061
Hnrnpu	0.000153458492361041
Lcmt2	0.00015283687289783
Tpt1	0.000150122009666402
Sox2	0.000149736368789552
Hmgb1	0.00014664414565139
Ywhaz	0.000145718921312172
Mt2	0.000142041171794376
Rif1	0.0001416644802629
Gnas	0.000138242480749545
Spp1	0.000136538171213355
Gm16702	0.000134609695487139
Mfsd11	0.000134194524272162
Mir692-1	0.000131695265169054
Gm13157	0.000129658629092914
Rps27	0.000126594407116072
H3f3b	0.000124146774809091
Malat1	0.000123416278028758
Calm1	0.000123026974871178
Tmem206	0.000122034445393973
Eif4ebp1	0.000122028260424939
Gm13139	0.000120589625364124
Snrpe	0.00011890693739825
Upp1	0.000118356557158819
Cnbp	0.000113428197039687
Suz12	0.000113323371603087
Rps10	0.000112918857102992
Rpl34-ps1	0.000110100232484126
Mtf2	0.000107730368285147
Hnrnpa2b1	0.000107395254063414
Dcdc2c	0.000105078418116922
Slfn5	0.000102549906050844
Rps15a-ps4	0.00010221668329172
Gm17821	0.000102055406219267
Eif4g2	0.000101672149546136
H3f3a	0.000100654879540203
Tuba1c	9.85954280611702e-05
Rps15a	9.81700685811079e-05
Hspd1	9.80955277841752e-05
Rpl34	9.59513057477581e-05
Mylpf	9.54576367093388e-05
Zfp935	9.35490166374066e-05
Gm6654	9.26923186842436e-05
Gm6548	9.23510747497067e-05
Casc4	9.20024490570702e-05
Rpl39	9.10194590648987e-05
Rplp2	8.98150354167688e-05
Rps3	8.94201369401015e-05
Gm7102	8.91683559473353e-05
Luc7l2	8.84886408975421e-05
Mdk	8.7209409880754e-05
Hnrnpab	8.51749389749541e-05
Gm15645	8.3594098241828e-05
Car2	8.32650014072427e-05
Gm10653	8.32161470186279e-05
Slc7a14	8.09287564732742e-05
Sec61g	8.01528039428627e-05
Tubb5	8.00753390752743e-05
Tmem69	7.98089980588336e-05
Hspa5	7.89226729092462e-05
Slx1b	7.86641800187801e-05
Hnrnpa1	7.77018807269774e-05
Sec23ip	7.72018596301021e-05
Rpl12	7.53199079807242e-05
Als2	7.44149619535695e-05
Commd7	7.33206920763384e-05
Gm17644	7.28346626299685e-05
Pabpc1	7.04187601916143e-05
Brd8	6.575521881442e-05
Rpl37	6.54222801717458e-05
Hmgn2	6.52305659337932e-05
4930470H14Rik	6.49887969818305e-05
E030024N20Rik	6.30473382363815e-05
Rpl31-ps12	6.22587244334721e-05
C330021F23Rik	6.05454367837409e-05
Ttf1	6.02281144880608e-05
Cmah	5.98521007198697e-05
Eno1	5.95975902442412e-05
Rps20	5.85563232132488e-05
Gm5506	5.81919335532688e-05
Exosc2	5.78930132427633e-05
Mpv17l	5.67186898479101e-05
Slc2a1	5.58888059387083e-05
Rps15a-ps6	5.54912209366716e-05
Rpl18	5.49620277615361e-05
Usp9x	5.44894813291858e-05
Gm12191	5.40006569279273e-05
Ran	5.29456710728568e-05
Bcas2	5.24460634743377e-05
Stmn2	5.1313058008728e-05
Cxcr2	5.07295011824816e-05
Ppia	5.06092149061953e-05
Rpl9	5.0317593370271e-05
Ppp1r16b	4.97049168720212e-05
Cyp2e1	4.93468827071956e-05
Zfp42	4.89815363944847e-05
Rpl27	4.85729597593159e-05
Gm13826	4.71320443683873e-05
Ywhaq	4.56730117909207e-05
Rpl4	4.5659490578346e-05
Rpl23a	4.52038005783909e-05
A630089N07Rik	4.51837805521364e-05
Rn45s	4.44210078852845e-05
Lrrc58	4.41656003608095e-05
Rpl36a	4.41166213497233e-05
Hspb1	4.37314724797819e-05
Scd2	4.21117344340043e-05
Tuba1a	4.17990418792421e-05
Actg1	4.16400174567287e-05
Rorb	4.15797487259871e-05
Rpl14	4.07292689763157e-05
Zfp534	4.06744277834514e-05
Rps7	3.92806432978296e-05
Mkrn1	3.83695646167078e-05
Pbld1	3.82550806513202e-05
Xaf1	3.82536861113562e-05
Ptchd1	3.76755342467692e-05
Gmeb1	3.76053291643682e-05
Gnb2l1	3.75774110013272e-05
Rps15	3.63913130081462e-05
Rps14	3.60058516150012e-05
Rpl35a	3.50300435813001e-05
Ptma	3.46738409540645e-05
Fut8	3.3924341628384e-05
Gm5148	3.32747330774627e-05
Rps2	3.28236053766678e-05
Rps18	3.26098745252673e-05
Rex2	3.23517572472903e-05
Rps29	3.21886993294567e-05
Dclre1c	3.15152008427263e-05
Rps27a	3.13628035634407e-05
Eef1a1	3.12108388685334e-05
Rpl30	3.03592819304162e-05
Rpl3	3.00848121788348e-05
Rps24	2.9248966310027e-05
Rps12	2.92100361038088e-05
Rps16	2.91877855447556e-05
Gm13247	2.91013753170595e-05
Ftl1	2.83081591254853e-05
Ogdh	2.8069844651325e-05
Rpl27a	2.75970497303113e-05
Rps21	2.63330114769345e-05
Tuba1b	2.58716477190433e-05
Rpl37a	2.57482700862909e-05
Hsp90aa1	2.55487958883058e-05
Gm15772	2.55088459458387e-05
Rpl6	2.52982760145402e-05
Rpl13a	2.49809778451898e-05
Rps23	2.4449570916246e-05
Rpl13	2.3507499055116e-05
Gm6083	2.2992126751941e-05
Rpl10a	2.28378073205485e-05
Rpl36	1.97367328085373e-05
Zfp600	1.92642047364548e-05
Rpl23	1.92383778548156e-05
Actb	1.91348918708128e-05
Rps26	1.85660746091807e-05
Rpl8	1.8064982870061e-05
Fau	1.79748685465788e-05
Eif2s2	1.77756935189808e-05
Rps5	1.77510840562883e-05
Rpl31	1.75801857468784e-05
Gm13154	1.7275740971288e-05
Rpl18a	1.70427549431506e-05
Rpl17	1.69041023217332e-05
Rps17	1.66162565039472e-05
Rpl26	1.56022008550688e-05
Gm13242	1.51773112751249e-05
Rplp1	1.42841684474564e-05
Rpl24	1.37228888910608e-05
Rps4x	1.31134989969915e-05
Rpl32	1.27904291511695e-05
Rps19	1.24676691883686e-05
Gm13051	1.17202294656664e-05
Dppa5a	1.09060839197789e-05
