## Supplementary File 4 for "Network Inference with Granger Causality Ensembles on Single-Cell Transcriptomic Data": embryonicStemCell_anySpeciedSep_SortedByRatio.txt

target	targ_and_kp	targ_tot	kp_tot	db_tot	fet_p_value	targ_and_kp_ratio
Fgf4	92	532	26203	26877474	6.1461e-173	0.17293233
Gata6	86	510	26203	26877474	9.4922e-161	0.16862745
Igf2	58	2592	26203	26877474	4.1737e-57	0.02237654
Dab2	13	322	26203	26877474	2.7232e-17	0.04037267
Lefty2	9	85	26203	26877474	3.0600e-16	0.10588235
Cdh2	8	236	26203	26877474	1.4165e-10	0.03389831
Fzd3	6	115	26203	26877474	2.2044e-09	0.05217391
Crabp1	6	126	26203	26877474	3.8233e-09	0.04761905
Ilk	10	1276	26203	26877474	7.7151e-07	0.00783699
Hoxb2	4	88	26203	26877474	1.9726e-06	0.04545455
Ccnd2	6	454	26203	26877474	6.9527e-06	0.01321586
Zfp703	1	1	26203	26877474	9.7491e-04	1.00000000
Sfrp5	3	201	26203	26877474	1.0695e-03	0.01492537
Mdm4	3	333	26203	26877474	4.4477e-03	0.00900901
Wls	2	465	26203	26877474	7.6319e-02	0.00430108
Wdr1	0	60	26203	26877474	1.0000e+00	0.00000000
Lactb2	0	5	26203	26877474	1.0000e+00	0.00000000
Gpx3	0	394	26203	26877474	1.0000e+00	0.00000000
Flrt3	0	38	26203	26877474	1.0000e+00	0.00000000
Alg13	0	28	26203	26877474	1.0000e+00	0.00000000
