## Supplementary File 4 for "Network Inference with Granger Causality Ensembles on Single-Cell Transcriptomic Data": endodermDevelopment_anySpeciedSep_SortedByRatio.txt

target	targ_and_kp	targ_tot	kp_tot	db_tot	fet_p_value	targ_and_kp_ratio
Gata6	69	510	2905	26877474	2.8261e-188	0.13529412
Fgf4	18	532	2905	26877474	4.9634e-39	0.03383459
Dab2	13	322	2905	26877474	1.3032e-29	0.04037267
Sfrp5	6	201	2905	26877474	1.3231e-13	0.02985075
Lefty2	3	85	2905	26877474	1.2376e-07	0.03529412
Igf2	6	2592	2905	26877474	5.2322e-07	0.00231481
Flrt3	2	38	2905	26877474	8.1883e-06	0.05263158
Ccnd2	1	454	2905	26877474	4.7888e-02	0.00220264
Wls	1	465	2905	26877474	4.9020e-02	0.00215054
Ilk	1	1276	2905	26877474	1.2884e-01	0.00078370
Zfp703	0	1	2905	26877474	1.0000e+00	0.00000000
Cdh2	0	236	2905	26877474	1.0000e+00	0.00000000
Crabp1	0	126	2905	26877474	1.0000e+00	0.00000000
Wdr1	0	60	2905	26877474	1.0000e+00	0.00000000
Hoxb2	0	88	2905	26877474	1.0000e+00	0.00000000
Lactb2	0	5	2905	26877474	1.0000e+00	0.00000000
Gpx3	0	394	2905	26877474	1.0000e+00	0.00000000
Mdm4	0	333	2905	26877474	1.0000e+00	0.00000000
Alg13	0	28	2905	26877474	1.0000e+00	0.00000000
Fzd3	0	115	2905	26877474	1.0000e+00	0.00000000
