## Supplementary File 4 for "Network Inference with Granger Causality Ensembles on Single-Cell Transcriptomic Data": neuralDevelopment_anySpeciedSep_SortedByRatio.txt

target	targ_and_kp	targ_tot	kp_tot	db_tot	fet_p_value	targ_and_kp_ratio
Fzd3	10	115	38426	26877474	2.3174e-15	0.08695652
Fgf4	14	532	38426	26877474	1.0469e-13	0.02631579
Hoxb2	6	88	38426	26877474	4.1839e-09	0.06818182
Crabp1	5	126	38426	26877474	1.2628e-06	0.03968254
Igf2	16	2592	38426	26877474	1.8376e-06	0.00617284
Cdh2	5	236	38426	26877474	2.6536e-05	0.02118644
Gata6	5	510	38426	26877474	9.2708e-04	0.00980392
Flrt3	2	38	38426	26877474	1.3885e-03	0.05263158
Lefty2	2	85	38426	26877474	6.7442e-03	0.02352941
Ilk	6	1276	38426	26877474	1.0960e-02	0.00470219
Dab2	3	322	38426	26877474	1.1486e-02	0.00931677
Mdm4	3	333	38426	26877474	1.2562e-02	0.00900901
Ccnd2	3	454	38426	26877474	2.8132e-02	0.00660793
Alg13	1	28	38426	26877474	3.9268e-02	0.03571429
Sfrp5	1	201	38426	26877474	2.4992e-01	0.00497512
Gpx3	1	394	38426	26877474	4.3090e-01	0.00253807
Zfp703	0	1	38426	26877474	1.0000e+00	0.00000000
Wdr1	0	60	38426	26877474	1.0000e+00	0.00000000
Lactb2	0	5	38426	26877474	1.0000e+00	0.00000000
Wls	0	465	38426	26877474	1.0000e+00	0.00000000
